# Phylogenomics of the psychoactive mushroom genus *Psilocybe* and evolution of the psilocybin biosynthetic gene cluster

**DOI:** 10.1101/2022.12.13.520147

**Authors:** Alexander J Bradshaw, Virginia Ramírez-Cruz, Ali R. Awan, Giuliana Furci, Laura Guzmán-Dávalos, Paul Stamets, Bryn T.M. Dentinger

## Abstract

Psychoactive mushrooms in the genus *Psilocybe* have immense cultural value and have been used for centuries in Mesoamerica. Despite a recent surge in interest in these mushrooms due to emerging evidence that psilocybin, the main psychoactive compound, is a promising therapeutic for a variety of mental illnesses, their phylogeny and taxonomy remain substantially incomplete. Moreover, the recent elucidation of the psilocybin biosynthetic gene cluster is known for only five species of *Psilocybe*, four of which belong to only one of two major clades. We set out to improve the phylogeny for *Psilocybe* using shotgun sequencing of 71 fungarium specimens, including 23 types, and conducting phylogenomic analysis using 2,983 single-copy gene families to generate a fully supported phylogeny. Molecular clock analysis suggests the stem lineage arose ∼66 mya and diversified ∼53 mya. We also show that psilocybin biosynthesis first arose in *Psilocybe*, with 4–5 possible horizontal transfers to other mushrooms between 40 and 22 mya. Moreover, predicted orthologs of the psilocybin biosynthetic genes revealed two distinct gene orders within the cluster that corresponds to a deep split within the genus, possibly consistent with the independent acquisition of the cluster. This novel insight may predict differences in chemistry between the two major clades of the genus, providing further resources for the development of novel therapeutics.
