## Supplemental tables 1-3 for "Phylogenomics of the psychoactive mushroom genus *Psilocybe* and evolution of the psilocybin biosynthetic gene cluster": ST-1-Genome assembly and BUSCO stats for each specimen.xlsx

### Sheet: Psilocybe
Sample	BUSCO score	Approximate coverage (~50MB genome size)	Raw reads	N50	#contigs	Max_contig	Min_contig	Total_length	Average_contig	Num_gaps	Total_gap_length
Psilocybe_acutissima_GAM00011063	C:78.9	265.418	88472824	888	317374	259356	128	211337021	666	4554	387740
Psilocybe_angustipleurocystidiata_ISOTYPE_NY-761597	C:67.8	307.908	102636158	995	121171	189210	128	82196577	678	4194	399648
Psilocybe_arcana_ISOTYPE_SFSU-F-000737	C:51.6	292.217	97405644	4279	106868	239984	128	102790478	962	1569	150915
Psilocybe_argentipes_NY-1595850	C:46.8	296.051	98683796	1261	125411	141627	128	83108447	663	1296	124428
Psilocybe_aztecorum_SFSU-F-029933	C:50.0	338.932	112977212	1664	155176	157473	126	117142365	755	2417	222163
Psilocybe_aztecorum_var_bonetii_NY-1595856	C:68.4	296.493	98831078	1506	183542	114021	127	138301330	754	3830	360711
Psilocybe_azurescens_Lg-bg-ut	C:80.8	306.189	102063008	11313	97365	159048	128	117705060	1209	522	29308
Psilocybe_azurescens_WTU-F19095-HOLOTYPE	C:94.3	34.0356	11345210	6985	41690	287713	128	84115961	2018	592	13873
Psilocybe_baeocystis_WTU-F-011245	C:58.7	677.245	225748454	4717	111256	247925	124	105477063	948	707	67009
Psilocybe_bohemica_SFSU-F-029930	C:51.6	289.824	96608108	4260	106914	194632	127	102307575	957	1694	163377
Psilocybe_caerulescens_NY-1920304	C:72.8	337.355	112451792	5868	54306	302577	128	59452432	1095	1815	175197
Psilocybe_caerulescens_var_mazatecorum_SFSU-F-029971	C:67.8	659.789	219929656	1154	784732	494583	128	585586310	746	4022	151919
Psilocybe_caerulipes_PUL00030154	C:43.5	323.47	107823372	1814	145788	124992	128	107315615	736	1125	108031
Psilocybe_callosa_NY-1595861	C:54.3	310.325	103441528	565	196603	163611	127	111441226	567	2262	212369
Psilocybe_columbiana_ISOTYPE_NY-761607	C:42.9	376.878	125626058	1705	106623	128722	128	84786596	795	803	76576
Psilocybe_congolensis_ISOTYPE_NY-1652567	C:56.4	656.444	218814550	1248	266228	99097	128	208019764	781	3222	135606
Psilocybe_cubensis_IBUG-4367	C:65.0	55.2136	18404530	2227	67816	319404	128	62907612	928	2121	205063
Psilocybe_cyanescens_WTU-F-011306	C:94.8	32.209	10736346	10029	33410	326887	128	70940632	2123	186	7016
Psilocybe_cyanofibrillosa_ISOTYPE_NY-761605	C:56.8	314.719	104906378	5073	81310	259917	126	86671709	1066	960	92621
Psilocybe_fagicola_var_mesocystidiata_NY-761608	C:66.6	324.983	108327540	7621	61980	152870	128	79660452	1285	463	44612
Psilocybe_fimetaria_UBC-F30923	C:49.1	291.536	97178636	1155	126693	176717	128	82420359	651	1931	185326
Psilocybe_galindii_ISOTYPE_NY-761609	C:60.7	283.16	94386674	5355	75180	101806	128	83701405	1113	286	25735
Psilocybe_guilartensis_PARATYPE_CFMR-PR-5680	C:58.5	425.818	141939298	3321	125587	114895	127	110667379	881	2032	194404
Psilocybe_heimii_ISOTYPE_NY-761610	C:67.5	29.5185	9839492	1848	63112	47549	128	69775299	1106	11	107
Psilocybe_hoogshagenii_var_convexa_ISOTYPE_NY-761612	C:42.5	365.903	121967536	796	191413	172275	128	121165932	633	1146	108496
Psilocybe_hoogshageni_SFSU-F-029980	C:73.4	284.196	94731846	1702	98880	217278	128	78637244	795	4039	378265
Psilocybe_hopii_ISOTYPE_XAL-#	C:45.7	336.053	112017662	921	119915	126952	128	73948475	617	3025	293529
Psilocybe_liniformans_var_americana_NY-1797145	C:58.1	314.341	104780322	1174	235429	379476	128	180708178	768	2735	191575
Psilocybe_mexicana_IBUG-13593	C:87.5	11.7285	3909488	7374	22604	85599	128	48734636	2156	139	1413
Psilocybe_moravica_ISOTYPE_SFSU-F-000732	C:50.3	312.187	104062284	3919	107992	175136	128	101721110	942	1684	162009
Psilocybe_muliercula_GAM00011071	C:66.9	287.28	95760022	597	474551	164494	128	265772999	560	4197	320723
Psilocybe_ovoideocystidiata_ISOTYPE_XAL-51B	C:54.5	297.211	99070482	2402	123321	144051	120	94239417	764	1870	180629
Psilocybe_pelliculosa_WTU-F-012331	C:45.5	313.495	104498210	1087	135071	99840	128	90340271	669	2348	227825
Psilocybe_pleurocystidiosa_ISOTYPE_NY-761619	C:58.8	345.412	115137390	5139	114373	115562	127	115134431	1007	1507	143831
Psilocybe_portoricensis_CFMR-PR-4572	C:53.1	301.344	100447894	907	249397	293750	126	172234302	691	1943	171564
Psilocybe_quebecensis_NY-1901130	C:47.8	319.128	106376078	1084	429583	90098	128	299853542	698	2653	141382
Psilocybe_samuiensis_WTU-F-055014	C:85.4	28.67	9556658	9412	27146	352579	128	44971672	1657	2133	203275
Psilocybe_semilanceata_SFSU-F-029972	C:57.3	248.799	82932918	719	211298	166594	128	132672214	628	4327	303798
Psilocybe_silvatica_VPI-F-0003693	C:42.0	240.526	80175348	1020	182416	102317	128	119362340	654	1408	133495
Psilocybe_singeri_ISOTYPE_NY-761622	C:61.4	292.255	97418256	3733	113627	103722	128	128769649	1133	3474	153937
Psilocybe_stuntzii_WTU-F-011520	C:95.4	40.0114	13337144	60042	7004	545942	128	41170460	5878	96	7326
Psilocybe_subcubensis_SFSU-29974	C:90.1	18.7688	6256256	16525	10927	183549	128	43948560	4022	20	454
Psilocybe_subfimetaria_SFSU-F-029945	C:50.6	327.571	109190250	563	194515	215839	128	107547130	553	2253	201966
Psilocybe_subhoogshagenii_NY-915004	C:52.4	241.484	80494802	1628	113335	114949	128	86150883	760	1700	159332
Psilocybe_subyungensis_ISOTYPE_NY-1197500	C:54.6	288.113	96037750	913	307756	380063	128	211780585	688	1811	144349
Psilocybe_tampanensis_UBC-F10177	C:80.9	281.442	93813962	20348	30984	585626	128	58271556	1881	412	38134
Psilocybe_weilii_ISOTYPE_WTU-F-063525	C:70.9	241.972	80657288	7307	64309	207496	128	85441266	1329	2464	218327
Psilocybe_wrightii_ISOTYPE_NY-761629	C:56.7	321.326	107108814	836	192192	190076	122	126037502	656	1835	176434
Psilocybe_xalapensis_ISOTYPE_NY-761630	C:77.2	294.499	98166398	13961	65156	2055530	128	112092187	1720	699	28082
Psilocybe_zapotecorum_GAM00011076	C:94.9	28.3945	9464848	12803	24337	218858	128	56935739	2339	78	1491
Psilocybe_yungensis_SFSU-29944	C:61.9	11.9469	3982312	2151	51422	70147	128	55240304	1074	185	1882
Psilocybe_zapotecorum_FFCL689	C:94.1	49.4425	16480828	15667	20358	442456	128	55823975	2742	292	22511

### Sheet: Non_Psilocybe
Sample	BUSCO score	Approximate coverage (~50MB genome size)	Raw reads	N50	#contigs	Max_contig	Min_contig	Total_length	Average_contig	Num_gaps	Total_gap_length
Psilocybe_fuliginosa_NY-1901148	C:30.7	281.54	93846626	745	138164	74623	128	78914777	571	1092	106041
Psilocybe_lazoi_ISOTYPE_NY-761614	C:36.7	303.082	101027402	1336	133509	51580	127	97695062	732	1060	103189
Psilocybe_tuberosa_WTU-F-011378	C:39.2	320.873	106957792	554	293859	190208	123	158529054	539	1892	152774
Psilocybe_chionophila_OSC-113991	C:46.3	322.452	107483986	2357	113830	68711	128	100676322	884	510	43656
Psilocybe_phyllogena_OSC-114015	C:46.4	327.082	109027348	1778	111273	156844	128	86601402	778	1060	101344
Psilocybe_magica_OSC-111954	C:47.3	313.882	104627356	1572	132934	61720	128	95970900	722	722	67818
Psilocybe_rhomboidospora_CMMF003424	C:48.6	332.667	110889066	2308	105549	67557	128	88352636	837	551	46390
Psilocybe_strictipes_WTU-F-011411	C:51.3	274.023	91340850	2031	127130	323300	128	101488372	798	1988	190843
Psilocybe_clavata_ISOTYPE_NY-761604	C:52.3	639.309	213103128	1287	191487	771896	128	148516929	776	793	46582
Psilocybe_laticystis_UBC-F16759	C:57.2	304.077	101358974	2989	112958	96665	128	97526705	863	3009	290606
Psilocybe_sabulosa_UBC-F13505	C:58.5	330.542	110180686	4208	123823	105076	128	103101974	833	675	61217
Psilocybe_montana_OSC-113978	C:65.6	274.552	91517378	8372	65486	141319	128	87961692	1343	303	28410
Psilocybe_polytrichophila_NY-1901129	C:71.0	412.29	137429992	4598	70678	208395	128	68337498	967	816	78107
Psilocybe_subpsilocybioides_HOLOTYPE_CFMR-PR-5689	C:71.5	264.855	88284964	3814	156636	174822	128	160342076	1024	1524	69616
Psilocybe_subcoprophila_UBC-F977	C:76.7	260.468	86822752	2295	420649	1276529	128	389160312	925	4146	108052
Psilocybe_argentina_SFSU-F-029894	C:82.1	278.976	92991894	14399	50368	111576	128	90358366	1794	390	33932
Psilocybe_apelliculosa_UBC-F17545	C:89.4	307.441	102480300	3124	231584	99357	128	212554646	918	2168	93011
Psilocybe_washingtonensis_WTU-F-055019	C:89.5	292.736	97578726	943	508020	356667	123	202692053	399	2068	193144
Psilocybe_subviscida_VPI-F-0003697	C:92.9	316.439	105479640	34497	101888	275589	128	133508946	1310	353	10032
Pluteus_Salicinus-KM-pgler-1679	C:79	59.6866	19895532	5166	47524	191666	128	70371176	1481	3191	305992
Pluteus_albostipitatus_KM-54312	C:5.7	4.28372	1427906	530	55826	11287	128	28708853	514	17	254
Gymnopilus_luteofolius_KM-27062	C:64.9	91.4212	30473740	4274	81755	182187	128	95243545	1165	1765	141099
