## Supplemental tables 1-3 for "Phylogenomics of the psychoactive mushroom genus *Psilocybe* and evolution of the psilocybin biosynthetic gene cluster": ST-2- psilocyibn_gene_cluster_contigs_method_comparison.xlsx

### Sheet: Agustus gene prediction
sample	PsiD	Contig	Orientation	PsiK	contig	Orientation	PsiH	Contig	Orientation	PsiM	Contig	Orientation
Psilocybe_acutissima_GAM00011063-redundand	g25296.t1	NODE_3243	neg	g25297.t1	NODE_3243	pos	44766_PsiH 44767_PsiH	NODE_1426	pos	g65365.t1	NODE_7432	neg
Psilocybe_angustipleurocystidiata_ISOTYPE_NY-761597-redundand	g18936.t1	NODE_5325	pos	g36264.t1	NODE_28913	pos	g27787.t1	NODE_14147	pos	g14258.t1	NODE_4520	pos
Psilocybe_arcana_ISOTYPE_SFSU-F-000737-redundand	g12732.t1	NODE_9080	neg	g7944.t1	NODE_19541	pos	g12253.t1	NODE_2412	pos	g13437.t1	NODE_9108	neg
Psilocybe_argentipes_NY-1595850-redundand	g1015.t1	NODE_26335	neg	g3460.t1, check	NODE_3732	neg	g6263.t1	NODE_5220	neg	g6400.t1	NODE_11984	pos
Psilocybe_aztecorum_SFSU-F-029933-redundand	g10293.t1	NODE_7319	neg	g16984.t1	NODE_11533	pos	g11756.t1, g17853.t1	NODE_202, NODE_590	pos, neg	g16238.t1	NODE_11203	pos
Psilocybe_aztecorum_var._bonetii_NY-1595856-redundand	g18187.t1	NODE_1591	neg	17821_PsiK	NODE_2419	neg	17820_PsiH	NODE_2419	neg	g24303.t1	NODE_6655	pos
Psilocybe_azurescens_Lg-bg-ut-redundand	15921_PsiD	NODE_125	pos	15927_PsiK	NODE_125	pos	15924_PsiH 15925_PsiH	NODE_125	neg	15922_PsiM	NODE_125	pos
Psilocybe_azurescens_WTU-F19095-HOLOTYPE-redundand	g15474.t1	NODE_2210	neg	14288_PsiK	NODE_5492	Pos	g7270.t1	NODE_6496	pos	g12521.t1	NODE_5706	neg
Psilocybe_baeocystis_WTU-F-011245-redundand	g4482.t1	NODE_6690	neg	g4828.t1	NODE_8934	neg	g1718.t1	NODE_4249	neg	g4481.t1	NODE_6690	neg
Psilocybe_bohemica_SFSU-F-029930-redundand	g6056.t1	NODE_3127	neg	g4310.t1	NODE_19214	pos	g656.t1	NODE_3095	pos	g11615.t1	NODE_24873	neg
Psilocybe_caerulescens_NY-1920304-redundand	6318_PsiD	NODE_70	neg	6319_PsiK	NODE_70	pos	g13052.t1	NODE_6316	pos	g10397.t1	NODE_30	pos
Psilocybe_caerulescens_var._mazatecorum_SFSU-F-029971-redundand	Not recoverd with RBB			260899_PsiK	NODE_28197	pos	260900_PsiH	NODE_28197	pos	g103659.t1	NODE_28700	neg
Psilocybe_caerulipes_PUL00030154-redundand	6951_PsiD	NODE_972	pos	6950_PsiK	NODE_972	neg	6949_PsiH	NODE_972	neg	g10419.t1	NODE_2613	pos
Psilocybe_callosa_NY-1595861-redundand	g6602.t1	NODE_3048	pos	g23053.t1	NODE_3101	neg	18434_PsiH	NODE_501	neg	18431_PsiM	NODE_501	pos
Psilocybe_columbiana_ISOTYPE_NY-761607-redundand	g8055.t1	NODE_31533	neg	Not Recoverd with RBB			g2616.t1	NODE_7664	pos	g11678.t1	NODE_3268	pos
Psilocybe_congolensis_ISOTYPE_NY-1652567-redundand	g24225.t1	NODE_3685	pos	Not Recoverd with RBB			g31837.t1	NODE_12933	pos	29808_PsiM	NODE_63333	pos
Psilocybe_cubensis_IBUG-4367-redundand	g12795.t1	NODE_8995	pos	g5312.t1	NODE_6370	pos	g9256.t1	NODE_7012	pos	Not Recoverd with RBB
Psilocybe_cyanescens_WTU-F-011306-redundand	g5943.t1	NODE_1810	pos	11362_PsiK	NODE_849	pos	11360_PsiH 11361_PsiH	NODE_849	neg	g2766.t1	NODE_2869	neg
Psilocybe_cyanofibrillosa_ISOTYPE_NY-761605-redundand	g6625.t1	NODE_17185	pos	g6818.t1	NODE_1092	neg	g4404.t1	NODE_3464	pos	g5378.t1	NODE_338	neg
Psilocybe_fagicola_var._mesocystidiata_NY-761608-redundand	g9554.t1	NODE_605	pos	g15329.t1	NODE_4408	neg	g15328.t1	NODE_4408	neg	g4469.t1	NODE_1883	pos
Psilocybe_fimetaria_UBC-F30923-redundand	g16332.t1	NODE_9003	pos	g18190.t1	NODE_7245	neg	g82.t1	NODE_3214	neg	g12526.t1	NODE_3948	neg
Psilocybe_galindii_ISOTYPE_NY-761609-redundand	g9393.t1	NODE_8229	neg	g8187.t1	NODE_7485	pos	g8500.t1	NODE_3856	pos	g11270.t1	NODE_6050	pos
Psilocybe_guilartensis_PARATYPE_CFMR-PR-5680-redundand	g10160.t1	NODE_3075	pos	g15278.t1	NODE_10700	neg	20637_PsiH	NODE_524	pos	20638_PsiM	NODE_524	neg
Psilocybe_heimii_ISOTYPE_NY-761610-redundand	g16047.t1	NODE_13778	neg	Not Recoverd with RBB			g10607.t1	NODE_3031	pos	g12761.t1	NODE_5683	neg
Psilocybe_hoogshageni_SFSU-F-029980-redundand	12528_PsiD	NODE_34	neg	12529_PsiK	NODE_34	pos	12530_PsiH	NODE_34	pos	g11256.t1	NODE_10340	neg
Psilocybe_hoogshagenii_var._convexa_ISOTYPE_NY-761612-redundand	g9581.t1	NODE_16098	neg	g9392.t1	NODE_36777	neg	g32331.t1	NODE_14936	pos	g13650.t1	NODE_14840	pos
Psilocybe_hopii_ISOTYPE_XAL-#-redundand	g13787.t1	NODE_16759	pos	g6466.t1	NODE_17148	pos	g7016.t1	NODE_7893	pos	g13463.t1	NODE_13878	pos
Psilocybe_liniformans_var._americana_NY-1797145-redundand	g74041.t1	NODE_637	neg	g12965.t1	NODE_24149	pos	g80193.t1	NODE_7049	pos	g3813.t1	NODE_4462	neg
Psilocybe_mexicana_IBUG-13593-redundand	10358_PsiD	NODE_498	pos	10357_PsiK	NODE_498	neg	10355_PsiH 10356_PsiH	NODE_498	neg	g8705.t1	NODE_2066	neg
Psilocybe_moravica_ISOTYPE_SFSU-F-000732-redundand	g1388.t1	NODE_3080	neg	786_PsiK	NODE_19681	neg	3935_PsiH	NODE_1829	pos	g7617.t1	NODE_25304	neg
Psilocybe_muliercula_GAM00011071-redundand	147075_PsiD	NODE_779	pos	147074_PsiK	NODE_779	neg	147073_PsiH	NODE_779	neg	g102610.t1	NODE_109713	neg
Psilocybe_ovoideocystidiata_ISOTYPE_XAL-51B-redundand	g8397.t1	NODE_7283	neg	g3380.t1	NODE_7315	pos	g13551.t1, g13870.t1	NODE_24042, NODE_22690	pos, pos	g11068.t1	NODE_5870	neg
Psilocybe_pelliculosa_WTU-F-012331-redundand	g16128.t1	NODE_13525	neg	Not Recoverd with RBB			g11947.t1	NODE_6981	pos	g5180.t1	NODE_30938	neg
Psilocybe_pleurocystidiosa_ISOTYPE_NY-761619-redundand	3043_PsiD	NODE_519	pos	3042_PsiK	NODE_519	neg	3041_PsiH	NODE_519	neg	3040_PsiM	NODE_519	pos
Psilocybe_portoricensis_CFMR-PR-4572-redundand	g34754.t1	NODE_11024	pos	g27030.t1	NODE_29627	pos	g47448.t1, g27231.t1	NODE_26443, NODE_29766	pos,pos	g42907.t1	NODE_16726	pos
Psilocybe_quebecensis_NY-1901130-redundand	g2136.t1	NODE_25251	neg	5597_PsiK	NODE_1531	pos	5598_PsiH 5599_PsiH	NODE_1531	pos	g49048.t1	NODE_540	pos
Psilocybe_samuiensis_WTU-F-055014-redundand	2593_PsiD	NODE_20	neg	g2594.t1	NODE_20	pos	2594_PsiH	NODE_20	pos	2596_PsiM	NODE_20	neg
Psilocybe_semilanceata_SFSU-F-029972-redundand	g27.t1	NODE_31174	neg	g6011.t1	NODE_14590	neg	996_PsiH 997_PsiH	NODE_1732	neg,neg	g16906.t1	NODE_3079	neg
Psilocybe_silvatica_VPI-F-0003693-redundand	g10359.t1	NODE_19000	pos	g5033.t1	NODE_23554	pos	266_PsiH	NODE_905	neg	264_PsiM	NODE_905	pos
Psilocybe_singeri_ISOTYPE_NY-761622-redundand	4478_PsiD	NODE_570	neg	4479_PsiK	NODE_570	Pos	4480_PsiH	NODE_570	Pos	4481_PsiM	NODE_570	neg
Psilocybe_stuntzii_WTU-F-011520-redundand	4913_PsiD	NODE_5	neg	4914_PsiK	NODE_5	pos	4915_PsiH	NODE_5	pos	4917_PsiM	NODE_5	neg
Psilocybe_subcubensis_SFSU-29974-redundand	g1821.t1	NODE_203	neg	10105_PsiK	NODE_115	neg	10104_PsiH	NODE_115	neg	g1820.t1	NODE_203	neg
Psilocybe_subfimetaria_SFSU-F-029945-redundand	g32350.t1	NODE_1474	neg	g3739.t1	NODE_4510	pos	g10030.t1	NODE_6317	pos	g4970.t1	NODE_2696	pos
Psilocybe_subhoogshagenii_NY-915004-redundand	g5413.t1	NODE_1821	pos	g14583.t1	NODE_3922	pos	g3886.t1	NODE_18099	pos	g11026.t1	NODE_2952	pos
Psilocybe_subyungensis_ISOTYPE_NY-1197500-redundand	19103_PsiD	NODE_3182	pos	19102_PsiK	NODE_3182	neg	19101_PsiH	NODE_3182	neg	g81253.t1	NODE_2770	pos
Psilocybe_tampanensis_UBC-F10177-redundand	10911_PsiD	NODE_9	pos	10910_PsiK	NODE_9	neg	10908_PsiH 10909_PsiH	NODE_9	neg, nge	10906_PsiM	NODE_9	pos
Psilocybe_weilii_ISOTYPE_WTU-F-063525-redundand	8204_PsiD	NODE_2462	pos	8203_PsiK	NODE_2462	neg	8202_PsiH	NODE_2462	neg	g3684.t1	NODE_1479	neg
Psilocybe_wrightii_ISOTYPE_NY-761629-redundand	g31196.t1	NODE_4112	neg	g10667.t1	NODE_7842	post	g31304.t1	NODE_18206	pos	g17573.t1	NODE_6493	pos
Psilocybe_xalapensis_ISOTYPE_NY-761630-redundand	12780_PsiD	NODE_197	neg	12781_PsiK	NODE_197	pos	12782_PsiH	NODE_197	pos	12784_PsiM	NODE_197	neg
Psilocybe_yungensis_SFSU-29944-redundand	7380_PsiD	NODE_3059	pos	7379_PsiK	NODE_3059	neg	g1553.t1	NODE_1952	neg	g12684.t1	NODE_2842	pos
Psilocybe_zapatoecorum_GAM00011076-redundand	1178_PsiD	NODE_520	neg	1179_PsiK	NODE_520	pos	1180_PsiH 1181_PsiH	NODE_520	pos,pos	1183_PsiM	NODE_520	neg
Psilocybe_zapotecorum_FFCL689-redundand	11671_PsiD	NODE_255	pos	11670_PsiK	NODE_255	neg	11669_PsiH 11668_PsiH	NODE_255	neg, neg	11666_PsiM	NODE_255	pos
Psilocybe_cyanescens_ALI	11064_PsiD	tig00030483	neg	11059_PsiK	tig00030483	neg	11060_PsiH, 11061_PsiH	tig00030483	pos,pos	11063_PsiM	tig00030483	neg
Psilocybe_cyanescens_NHYD01003446-1	6751_PsiD	NHYD01003033.1	neg	6746_PsiK	NHYD01003033.1	neg	6747_PsiH, 6748_PsiH	NHYD01003033.1	pos,pos	6750_PsiM	NHYD01003033.1	neg
Psiser1	4927_PsiD	scaffold_135	neg	4923_PsiK	scaffold_135	pos	4924_PsiH	scaffold_135	pos	4926_PsiM	scaffold_135	neg
Psicub1_1	765_PsiD	NODE_755	neg	761_PsiK	NODE_755	pos	762_PsiH	NODE_755	pos	764_PsiM	NODE_755	neg
Gymnopilus_luteofolius_KM-27062	g31697.t1	NODE_24942	neg	g16694.t1	NODE_5539	pos	g6878.t1	NODE_1130	neg	g16066.t1	NODE_5111	neg
Pluteus_Salicinus-KM-pgler-1679	g12855.t1	NODE_1501	pos	g10475.t1	NODE_2672	pos	g10476.t1	NODE_2672	pos	g10941.t1	NODE_9772	pos
Gymnopilus_dilepis_ASM293838v1	9137_PsiD	NHYE01005524.1	pos	9138_PsiK	NHYE01005524.1	pos	9134_PsiH	NHYE01005524.1	pos	9136_PsiM	NHYE01005524.1	neg
Panaeolus_cyanescens_ASM293835v1	g5536.t1	NHTK01005322.1	pos	4561_PsiK	NHTK01001377.1	pos	4562_PsiH	NHTK01001377.1	pos	g5537.t1	NHTK01005322.1	pos
	top 3 genes in same cluster	Top RBB	Second RBB	Third RBB	Not found in top 3 RBB
Gymnopilus_luteofolius_KM-27062	g16991.t1	NODE_24942	neg	g19363.t1	NODE_5539	pos	g26881.t1	NODE_1130	neg	g26879.t1	NODE_1130	pos

### Sheet: Exonerate protein alignment
Specimen	PsiD	Contig	PsiK	Contig	PsiM	Contig	PsiH	Contig
Psilocybe_acutissima_GAM00011063		NODE_3243		NODE_3243		NODE_7432		NODE_1426
Psilocybe_angustipleurocystidiata_ISOTYPE_NY-761597		NODE_5325		NODE_28913		NODE_4520		NODE_14147
Psilocybe_arcana_ISOTYPE_SFSU-F-000737		NODE_9080		NODE_19541		NODE_9108		NODE_2412
Psilocybe_argentipes_NY-1595850		NODE_26335		NODE_11843		NODE_11984		NODE_5220
Psilocybe_aztecorum_SFSU-F-029933		NODE_7319		NODE_11533		NODE_11203		NODE_202
Psilocybe_aztecorum_var._bonetii_NY-1595856		NODE_1591		NODE_2419		NODE_6655		NODE_2419
Psilocybe_azurescens_Lg-bg-ut		NODE_125		NODE_125		NODE_125		NODE_125
Psilocybe_azurescens_WTU-F19095-HOLOTYPE		NODE_2210		NODE_5492		NODE_5706		NODE_6496
Psilocybe_baeocystis_WTU-F-011245		NODE_6690		NODE_8934		NODE_6690		NODE_4249
Psilocybe_bohemica_SFSU-F-029930		NODE_3127		NODE_19214		NODE_24873		NODE_3095
Psilocybe_caerulescens_NY-1920304		NODE_70		NODE_70		NODE_30		NODE_6316
Psilocybe_caerulescens_var._mazatecorum_SFSU-F-029971		NODE_28863		NODE_28197		NODE_28700		NODE_28197
Psilocybe_caerulipes_PUL00030154		NODE_972		NODE_972		NODE_2613		NODE_972
Psilocybe_callosa_NY-1595861		NODE_3048		NODE_3101		NODE_501		NODE_3101
Psilocybe_columbiana_ISOTYPE_NY-761607		NODE_31533		NODE_7664		NODE_3268		NODE_1670
Psilocybe_congolensis_ISOTYPE_NY-1652567		NODE_3685		NODE_12933		NODE_63333		NODE_12933
Psilocybe_cubensis_IBUG-4367		NODE_8995		NODE_6370		NODE_13856		NODE_7012
Psilocybe_cyanescens_WTU-F-011306		NODE_1810		NODE_849		NODE_2869		NODE_849
Psilocybe_cyanofibrillosa_ISOTYPE_NY-761605		NODE_17185		NODE_7831		NODE_338		NODE_3464
Psilocybe_fagicola_var._mesocystidiata_NY-761608		NODE_605		NODE_4408		NODE_1883		NODE_4408
Psilocybe_fimetaria_UBC-F30923		NODE_9003		NODE_7245		NODE_3948		NODE_3214
Psilocybe_galindii_ISOTYPE_NY-761609		NODE_8229		NODE_7485		NODE_6050		NODE_3856
Psilocybe_guilartensis_PARATYPE_CFMR-PR-5680		NODE_3075		NODE_10700		NODE_524		NODE_524
Psilocybe_heimii_ISOTYPE_NY-761610		NODE_13778		NODE_35345		NODE_5683		NODE_3031
Psilocybe_hoogshageni_SFSU-F-029980		NODE_34		NODE_36777		NODE_14840		NODE_14936
Psilocybe_hoogshagenii_var._convexa_ISOTYPE_NY-761612		NODE_16098		NODE_34		NODE_10340		NODE_34
Psilocybe_hopii_ISOTYPE_XAL-#		NODE_16759		NODE_17148		NODE_13878		NODE_7893
Psilocybe_liniformans_var._americana_NY-1797145		NODE_2884		NODE_24149		NODE_81889		NODE_7049
Psilocybe_mexicana_IBUG-13593		NODE_498		NODE_498		NODE_2066		NODE_498
Psilocybe_moravica_ISOTYPE_SFSU-F-000732		NODE_3080		NODE_19681		NODE_25304		NODE_1829
Psilocybe_muliercula_GAM00011071		NODE_779		NODE_779		NODE_109713		NODE_779
Psilocybe_ovoideocystidiata_ISOTYPE_XAL-51B		NODE_7283		NODE_7315		NODE_5870		NODE_20126
Psilocybe_pelliculosa_WTU-F-012331		NODE_13525		NODE_15432		NODE_8397		NODE_6981
Psilocybe_pleurocystidiosa_ISOTYPE_NY-761619		NODE_519		NODE_519		NODE_470		NODE_519
Psilocybe_portoricensis_CFMR-PR-4572		NODE_11024		NODE_29627		NODE_16726		NODE_26443
Psilocybe_quebecensis_NY-1901130		NODE_25251		NODE_1531		NODE_540		NODE_1531
Psilocybe_samuiensis_WTU-F-055014		NODE_20		NODE_20		NODE_20		NODE_20
Psilocybe_semilanceata_SFSU-F-029972		NODE_62222		NODE_14590		NODE_3079		NODE_1732
Psilocybe_silvatica_VPI-F-0003693		NODE_19000		NODE_23554		NODE_1583		NODE_905
Psilocybe_singeri_ISOTYPE_NY-761622		NODE_570		NODE_570		NODE_570		NODE_570
Psilocybe_stuntzii_WTU-F-011520		NODE_5		NODE_5		NODE_5		NODE_5
Psilocybe_subcubensis_SFSU-29974		NODE_203		NODE_115		NODE_203		NODE_115
Psilocybe_subfimetaria_SFSU-F-029945		NODE_1474		NODE_4510		NODE_52846		NODE_2362
Psilocybe_subhoogshagenii_NY-915004		NODE_1821		NODE_3922		NODE_2952		NODE_6200
Psilocybe_subyungensis_ISOTYPE_NY-1197500		NODE_3182		NODE_3182		NODE_2770		NODE_3182
Psilocybe_tampanensis_UBC-F10177		NODE_9		NODE_9		NODE_9		NODE_9
Psilocybe_weilii_ISOTYPE_WTU-F-063525		NODE_2462		NODE_2462		NODE_1479		NODE_2462
Psilocybe_wrightii_ISOTYPE_NY-761629		NODE_4112		NODE_7842		NODE_6493		NODE_19738
Psilocybe_xalapensis_ISOTYPE_NY-761630		NODE_197		NODE_197		NODE_197		NODE_197
Psilocybe_yungensis_SFSU-29944		NODE_3059		NODE_3059		NODE_2842		NODE_1952
Psilocybe_zapatoecorum_GAM00011076		NODE_520		NODE_520		NODE_520		NODE_520
Psilocybe_zapotecorum_FFCL689		NODE_255		NODE_255		NODE_255		NODE_255
Psilocybe_cyanescens_ALI		tig00030483		tig00030483		tig00030483		tig00030483
Psilocybe_cyanescens_NHYD01003446-1		NHYD01003033.1		NHYD01003033.1		NHYD01003033.1		NHYD01003033.1
Psiser1		scaffold_135		scaffold_135		scaffold_135		scaffold_135
Psicub1_1		NODE_755		NODE_755		NODE_755		NODE_755
Gymnopilus_luteofolius_KM-27062		NODE_1130		NODE_5539		NODE_1130		NODE_1130
Pluteus_Salicinus-KM-pgler-1679		NODE_1501		NODE_2672		NODE_9772		NODE_2672
Gymnopilus_dilepis_ASM293838v1		NHYE01005524.1		NHYE01005524.1		NHYE01005524.1		NHYE01005524.1
Panaeolus_cyanescens_ASM293835v1		NHTK01005322.1		NHTK01001377.1		NHTK01005322.1		NHTK01001377.1
		Blasts to correct gene

### Sheet: Agustus-Exonerate comparison
Specimen	Agustus Contig-PsiD	Exonerate Contig-PsiD	Notes	Agustus Contig-PsiK	Exonerate Contig-PsiK	Notes	Agustus Contig-PsiM	Exonerate Contig-PsiM	Notes	Agustus Contig-PsiH	Exonerate Contig-PsiH	Notes
Psilocybe_acutissima_GAM00011063	NODE_3243	NODE_3243		NODE_3243	NODE_3243		NODE_7432	NODE_7432		NODE_1426	NODE_1426
Psilocybe_angustipleurocystidiata_ISOTYPE_NY-761597	NODE_5325	NODE_5325		NODE_28913	NODE_28913		NODE_4520	NODE_4520		NODE_14147	NODE_14147
Psilocybe_arcana_ISOTYPE_SFSU-F-000737	NODE_9080	NODE_9080		NODE_19541	NODE_19541		NODE_9108	NODE_9108		NODE_2412	NODE_2412
Psilocybe_argentipes_NY-1595850	NODE_26335	NODE_26335		NODE_3732	NODE_11843	Both hits correspond to PsiK	NODE_11984	NODE_11984		NODE_5220	NODE_5220
Psilocybe_aztecorum_SFSU-F-029933	NODE_7319	NODE_7319		NODE_11533	NODE_11533		NODE_11203	NODE_11203		NODE_202, NODE_590	NODE_202
Psilocybe_aztecorum_var._bonetii_NY-1595856	NODE_1591	NODE_1591		NODE_2419	NODE_2419		NODE_6655	NODE_6655		NODE_2419	NODE_2419
Psilocybe_azurescens_Lg-bg-ut	NODE_125	NODE_125		NODE_125	NODE_125		NODE_125	NODE_125		NODE_125	NODE_125
Psilocybe_azurescens_WTU-F19095-HOLOTYPE	NODE_2210	NODE_2210		NODE_5492	NODE_5492		NODE_5706	NODE_5706		NODE_6496	NODE_6496
Psilocybe_baeocystis_WTU-F-011245	NODE_6690	NODE_6690		NODE_8934	NODE_8934		NODE_6690	NODE_6690		NODE_4249	NODE_4249
Psilocybe_bohemica_SFSU-F-029930	NODE_3127	NODE_3127		NODE_19214	NODE_19214		NODE_24873	NODE_24873		NODE_3095	NODE_3095
Psilocybe_caerulescens_NY-1920304	NODE_70	NODE_70		NODE_70	NODE_70		NODE_30	NODE_30		NODE_6316	NODE_6316
Psilocybe_caerulescens_var._mazatecorum_SFSU-F-029971	Not found	NODE_28863		NODE_28197	NODE_28197		NODE_28700	NODE_28700		NODE_28197	NODE_28197
Psilocybe_caerulipes_PUL00030154	NODE_972	NODE_972		NODE_972	NODE_972		NODE_2613	NODE_2613		NODE_972	NODE_972
Psilocybe_callosa_NY-1595861	NODE_3048	NODE_3048		NODE_3101	NODE_3101		NODE_501	NODE_501		NODE_501	NODE_3101	Disagreement likely due to diversity of PsiH
Psilocybe_columbiana_ISOTYPE_NY-761607	NODE_31533	NODE_31533		Not found	NODE_7664		NODE_3268	NODE_3268		NODE_7664	NODE_1670	Disagreement likely due to diversity of PsiH
Psilocybe_congolensis_ISOTYPE_NY-1652567	NODE_3685	NODE_3685		Not found	NODE_12933		NODE_63333	NODE_63333		NODE_12933	NODE_12933
Psilocybe_cubensis_IBUG-4367	NODE_8995	NODE_8995		NODE_6370	NODE_6370		Not found	NODE_13856		NODE_7012	NODE_7012
Psilocybe_cyanescens_WTU-F-011306	NODE_1810	NODE_1810		NODE_849	NODE_849		NODE_2869	NODE_2869		NODE_849	NODE_849
Psilocybe_cyanofibrillosa_ISOTYPE_NY-761605	NODE_17185	NODE_17185		NODE_1092	NODE_7831	Both hits correspond to PsiK	NODE_338	NODE_338		NODE_3464	NODE_3464
Psilocybe_fagicola_var._mesocystidiata_NY-761608	NODE_605	NODE_605		NODE_4408	NODE_4408		NODE_1883	NODE_1883		NODE_4408	NODE_4408
Psilocybe_fimetaria_UBC-F30923	NODE_9003	NODE_9003		NODE_7245	NODE_7245		NODE_3948	NODE_3948		NODE_3214	NODE_3214
Psilocybe_galindii_ISOTYPE_NY-761609	NODE_8229	NODE_8229		NODE_7485	NODE_7485		NODE_6050	NODE_6050		NODE_3856	NODE_3856
Psilocybe_guilartensis_PARATYPE_CFMR-PR-5680	NODE_3075	NODE_3075		NODE_10700	NODE_10700		NODE_524	NODE_524		NODE_524	NODE_524
Psilocybe_heimii_ISOTYPE_NY-761610	NODE_13778	NODE_13778		Not found	NODE_35345		NODE_5683	NODE_5683		NODE_3031	NODE_3031
Psilocybe_hoogshageni_SFSU-F-029980	NODE_34	NODE_34		NODE_34	NODE_36777		NODE_10340	NODE_14840		NODE_34	NODE_14936
Psilocybe_hoogshagenii_var._convexa_ISOTYPE_NY-761612	NODE_16098	NODE_16098		NODE_36777	NODE_34		NODE_14840	NODE_10340		NODE_14936	NODE_34
Psilocybe_hopii_ISOTYPE_XAL-#	NODE_16759	NODE_16759		NODE_17148	NODE_17148		NODE_13878	NODE_13878		NODE_7893	NODE_7893
Psilocybe_liniformans_var._americana_NY-1797145	NODE_637	NODE_2884	Both hits correspond to PsiD	NODE_24149	NODE_24149		NODE_4462	NODE_81889	Both hits correspond to PsiM	NODE_7049	NODE_7049
Psilocybe_mexicana_IBUG-13593	NODE_498	NODE_498		NODE_498	NODE_498		NODE_2066	NODE_2066		NODE_498	NODE_498
Psilocybe_moravica_ISOTYPE_SFSU-F-000732	NODE_3080	NODE_3080		NODE_19681	NODE_19681		NODE_25304	NODE_25304		NODE_1829	NODE_1829
Psilocybe_muliercula_GAM00011071	NODE_779	NODE_779		NODE_779	NODE_779		NODE_109713	NODE_109713		NODE_779	NODE_779
Psilocybe_ovoideocystidiata_ISOTYPE_XAL-51B	NODE_7283	NODE_7283		NODE_7315	NODE_7315		NODE_5870	NODE_5870		NODE_24042, NODE_22690	NODE_20126	Disagreement likely due to diversity of PsiH
Psilocybe_pelliculosa_WTU-F-012331	NODE_13525	NODE_13525		Not found	NODE_15432		NODE_30938	NODE_8397	Both hits correspond to PsiM	NODE_6981	NODE_6981
Psilocybe_pleurocystidiosa_ISOTYPE_NY-761619	NODE_519	NODE_519		NODE_519	NODE_519		NODE_519	NODE_470	Both hits correspond to PsiM	NODE_519	NODE_519
Psilocybe_portoricensis_CFMR-PR-4572	NODE_11024	NODE_11024		NODE_29627	NODE_29627		NODE_16726	NODE_16726		NODE_26443, NODE_29766	NODE_26443
Psilocybe_quebecensis_NY-1901130	NODE_25251	NODE_25251		NODE_1531	NODE_1531		NODE_540	NODE_540		NODE_1531	NODE_1531
Psilocybe_samuiensis_WTU-F-055014	NODE_20	NODE_20		NODE_20	NODE_20		NODE_20	NODE_20		NODE_20	NODE_20
Psilocybe_semilanceata_SFSU-F-029972	NODE_31174	NODE_62222	Both hits correspond to PsiD	NODE_14590	NODE_14590		NODE_3079	NODE_3079		NODE_1732	NODE_1732
Psilocybe_silvatica_VPI-F-0003693	NODE_19000	NODE_19000		NODE_23554	NODE_23554		NODE_905	NODE_1583	Both hits correspond to PsiM	NODE_905	NODE_905
Psilocybe_singeri_ISOTYPE_NY-761622	NODE_570	NODE_570		NODE_570	NODE_570		NODE_570	NODE_570		NODE_570	NODE_570
Psilocybe_stuntzii_WTU-F-011520	NODE_5	NODE_5		NODE_5	NODE_5		NODE_5	NODE_5		NODE_5	NODE_5
Psilocybe_subcubensis_SFSU-29974	NODE_203	NODE_203		NODE_115	NODE_115		NODE_203	NODE_203		NODE_115	NODE_115
Psilocybe_subfimetaria_SFSU-F-029945	NODE_1474	NODE_1474		NODE_4510	NODE_4510		NODE_2696	NODE_52846	Both hits correspond to PsiM	NODE_6317	NODE_2362
Psilocybe_subhoogshagenii_NY-915004	NODE_1821	NODE_1821		NODE_3922	NODE_3922		NODE_2952	NODE_2952		NODE_18099	NODE_6200	Disagreement likely due to diversity of PsiH
Psilocybe_subyungensis_ISOTYPE_NY-1197500	NODE_3182	NODE_3182		NODE_3182	NODE_3182		NODE_2770	NODE_2770		NODE_3182	NODE_3182
Psilocybe_tampanensis_UBC-F10177	NODE_9	NODE_9		NODE_9	NODE_9		NODE_9	NODE_9		NODE_9	NODE_9
Psilocybe_weilii_ISOTYPE_WTU-F-063525	NODE_2462	NODE_2462		NODE_2462	NODE_2462		NODE_1479	NODE_1479		NODE_2462	NODE_2462
Psilocybe_wrightii_ISOTYPE_NY-761629	NODE_4112	NODE_4112		NODE_7842	NODE_7842		NODE_6493	NODE_6493		NODE_18206	NODE_19738
Psilocybe_xalapensis_ISOTYPE_NY-761630	NODE_197	NODE_197		NODE_197	NODE_197		NODE_197	NODE_197		NODE_197	NODE_197
Psilocybe_yungensis_SFSU-29944	NODE_3059	NODE_3059		NODE_3059	NODE_3059		NODE_2842	NODE_2842		NODE_1952	NODE_1952
Psilocybe_zapatoecorum_GAM00011076	NODE_520	NODE_520		NODE_520	NODE_520		NODE_520	NODE_520		NODE_520	NODE_520
Psilocybe_zapotecorum_FFCL689	NODE_255	NODE_255		NODE_255	NODE_255		NODE_255	NODE_255		NODE_255	NODE_255
Psilocybe_cyanescens_ALI	tig00030483	tig00030483		tig00030483	tig00030483		tig00030483	tig00030483		tig00030483	tig00030483
Psilocybe_cyanescens_NHYD01003446-1	NHYD01003033.1	NHYD01003033.1		NHYD01003033.1	NHYD01003033.1		NHYD01003033.1	NHYD01003033.1		NHYD01003033.1	NHYD01003033.1
Psiser1	scaffold_135	scaffold_135		scaffold_135	scaffold_135		scaffold_135	scaffold_135		scaffold_135	scaffold_135
Psicub1_1	NODE_755	NODE_755		NODE_755	NODE_755		NODE_755	NODE_755		NODE_755	NODE_755
Gymnopilus_luteofolius_KM-27062	NODE_24942	NODE_1130	Node_1130 corrsponds to same contig as other genes	NODE_5539	NODE_5539		NODE_1130	NODE_1130		NODE_1130	NODE_1130
Pluteus_Salicinus-KM-pgler-1679	NODE_1501	NODE_1501		NODE_2672	NODE_2672		NODE_9772	NODE_9772		NODE_2672	NODE_2672
Gymnopilus_dilepis_ASM293838v1	NHYE01005524.1	NHYE01005524.1		NHYE01005524.1	NHYE01005524.1		NHYE01005524.1	NHYE01005524.1		NHYE01005524.1	NHYE01005524.1
Panaeolus_cyanescens_ASM293835v1	NHTK01005322.1	NHTK01005322.1		NHTK01001377.1	NHTK01001377.1		NHTK01001377.1	NHTK01005322.1	Genebank deposit is diploid, second hit found in conjunction with other core genes, likely swapping contigs	NHTK01005322.1	NHTK01001377.1	Genebank deposit is diploid, second hit found in conjunction with other core genes, likely swapping contigs
