## Supplemental tables 1-3 for "Phylogenomics of the psychoactive mushroom genus *Psilocybe* and evolution of the psilocybin biosynthetic gene cluster": ST-3- Divergence time analysis methods and results.xlsx

### Sheet: Sheet1
Data set	Constraint age (mya)	Method	Node	Age (mya)
Psilocybe 2983 concatenated phylogenomic tree	57-71 (Hymenogastraceae)	PL-APE (relaxed clock)	Clade 1/2 split	57.6127
Psilocybe 2983 concatenated phylogenomic tree	57-71 (Hymenogastraceae)	pyr8s	Clade 1/2 split	64.8652
Psilocybin producing taxa LSU gene tree	N/A (Scalar mode)	pyr8s	Psilocybe Clade 1/2 split	49.726
Psilocybin producing taxa LSU gene tree	136 (Agaricales origin)	pyr8s	Psilocybe Clade 1/2 split	67.9628
Psilocybin producing taxa LSU gene tree	N/A (Scalar mode)	pyr8s	Presence in Pluteus	39.0842
Psilocybin producing taxa LSU gene tree	136 (Agaricales origin)	pyr8s	Presence in Pluteus	53.4793
Psilocybin producing taxa LSU gene tree	N/A (Scalar mode)	pyr8s	Panaeolus subbalteatus	25.0465
Psilocybin producing taxa LSU gene tree	136 (Agaricales origin)	pyr8s	Panaeolus subbalteatus	34.2509
Psilocybin producing taxa LSU gene tree	N/A (Scalar mode)	pyr8s	Panaeolus cyanescens	15.1471
Psilocybin producing taxa LSU gene tree	136 (Agaricales origin)	pyr8s	Panaeolus cyanescens	20.7117
Psilocybin producing taxa LSU gene tree	N/A (Scalar mode)	pyr8s	Presence in Pholiotina	26.5463
Psilocybin producing taxa LSU gene tree	136 (Agaricales origin)	pyr8s	Presence in Pholiotina	36.2441
Psilocybin producing taxa LSU gene tree	N/A (Scalar mode)	pyr8s	Presence in Gymnopilus	6.413
Psilocybin producing taxa LSU gene tree	136 (Agaricales origin)	pyr8s	Presence in Gymnopilus	8.7546
